# Genome-wide study of the effect of blood collection tubes on the cell-free DNA methylome

**DOI:** 10.1101/2020.04.23.055293

**Authors:** Ruben Van Paemel, Andries De Koker, Christa Caggiano, Annelien Morlion, Pieter Mestdagh, Bram De Wilde, Jo Vandesompele, Katleen De Preter

## Abstract

**Background:** The methylation pattern of cfDNA, isolated from liquid biopsies, is gaining substantial interest for diagnosis and monitoring of diseases. We have evaluated the impact of type of blood collection tube and time delay between blood draw and plasma preparation on bisulfite-based cfDNA methylation profiling.

**Methods:** 15 tubes of blood were drawn from three healthy volunteer subjects (BD Vacutainer K2E EDTA spray tubes, Streck Cell-Free DNA BCT tubes, PAXgene Blood ccfDNA tubes, Roche Cell-Free DNA Collection tubes and Biomatrica LBgard blood tubes in triplicate). Samples were either immediately processed or stored at room temperature for 24 or 72 hours before plasma preparation. DNA fragment size was evaluated by capillary electrophoresis. Reduced representation bisulfite sequencing was performed on the cell-free DNA isolated from these plasma samples. We evaluated the impact of blood tube and time delay on several quality control metrics.

**Results:** All preservation tubes performed similar on the quality metrics that were evaluated. Furthermore, a considerable increase in cfDNA concentration and the fraction of it derived from NK cells was observed after a 72-hour time delay in EDTA tubes.

**Conclusion:** The methylation pattern of cfDNA is robust and reproducible in between the different preservation tubes. EDTA tubes processed as soon as possible, preferably within 24 hours, are the most cost effective. If immediate processing is not possible, preservation tubes are valid alternatives.
