## supplemental table 1 for "Genome-wide study of the effect of blood collection tubes on the cell-free DNA methylome"

### Sheet: Sheet1
UniqueID	PLA-ID	Biotype	SampleName	Lambda_ng	TechnicalReplicate	BiologicalReplicate	Age	TimeLapse	DNAisolation	Tube	FEMTO_conc_nguL	EluateV	PlasmaInputV	RunID	Qubit_conc_ngul
cfDNA000057	PLA001816	PFP	D1_Biomatrica_t0	0.005	TUBE1	DONOR1	45	T0	Maxwell	Biomatrica	0.0782	75	1500	NVQ_Run037	TOO LOW
cfDNA000058	PLA001817	PFP	D1_DNA Streck_t0	0.005	TUBE1	DONOR1	45	T0	Maxwell	DNA Streck	0.1006	75	1500	NVQ_Run051	0.13
cfDNA000059	PLA001818	PFP	D1_EDTA_t0	0.005	TUBE1	DONOR1	45	T0	Maxwell	EDTA	0.1377	75	1300	NVQ_Run047	TOO LOW
cfDNA000060	PLA001819	PFP	D1_Paxgene_t0	0.005	TUBE1	DONOR1	45	T0	Maxwell	Paxgene	0.084	75	1500	NVQ_Run051	0.1
cfDNA000061	PLA001820	PFP	D1_Roche_t0	0.005	TUBE1	DONOR1	45	T0	Maxwell	Roche	0.1303	75	1500	NVQ_Run037	0.114
cfDNA000062	PLA001831	PFP	D1_Biomatrica_t24	0.005	TUBE1	DONOR1	45	T24	Maxwell	Biomatrica	0.0448	75	1300	NVQ_Run047	TOO LOW
cfDNA000063	PLA001832	PFP	D1_DNA Streck_t24	0.005	TUBE1	DONOR1	45	T24	Maxwell	DNA Streck	0.0705	75	1300	NVQ_Run047	TOO LOW
cfDNA000064	PLA001833	PFP	D1_EDTA_t24	0.005	TUBE1	DONOR1	45	T24	Maxwell	EDTA	0.1342	75	1500	NVQ_Run037	0.14
cfDNA000065	PLA001834	PFP	D1_Paxgene_t24	0.005	TUBE1	DONOR1	45	T24	Maxwell	Paxgene	0.1513	75	1300	NVQ_Run037	0.12
cfDNA000066	PLA001835	PFP	D1_Roche_t24	0.005	TUBE1	DONOR1	45	T24	Maxwell	Roche	0.0407	75	1300	NVQ_Run051	TOO LOW
cfDNA000067	PLA001846	PFP	D1_Biomatrica_t72	0.005	TUBE1	DONOR1	45	T72	Maxwell	Biomatrica	0.0516	75	1500	NVQ_Run037	0.13
cfDNA000068	PLA001847	PFP	D1_DNA Streck_t72	0.005	TUBE1	DONOR1	45	T72	Maxwell	DNA Streck	0.0527	75	1500	NVQ_Run047	0.108
cfDNA000069	PLA001848	PFP	D1_EDTA_t72	0.005	TUBE1	DONOR1	45	T72	Maxwell	EDTA	0.2149	75	1500	NVQ_Run047	0.578
cfDNA000071	PLA001850	PFP	D1_Roche_t72	0.005	TUBE1	DONOR1	45	T72	Maxwell	Roche	0.0615	75	1500	NVQ_Run047	0.118
DNA027585	PLA001849	PFP	D1_Paxgene_t72	0.005	TUBE1	DONOR1	45	T72	Maxwell	Paxgene	0.0473	75	1500	NVQ_Run051	0.166
cfDNA000072	PLA001821	PFP	D2_Biomatrica_t0	0.005	TUBE2	DONOR2	29	T0	Maxwell	Biomatrica	0.0381	75	1500	NVQ_Run051	0.108
cfDNA000073	PLA001822	PFP	D2_DNA Streck_t0	0.005	TUBE2	DONOR2	29	T0	Maxwell	DNA Streck	0.0476	75	1500	NVQ_Run051	0.106
cfDNA000074	PLA001823	PFP	D2_EDTA_t0	0.005	TUBE2	DONOR2	29	T0	Maxwell	EDTA	0.0482	75	1300	NVQ_Run051	0.296
cfDNA000075	PLA001824	PFP	D2_Paxgene_t0	0.005	TUBE2	DONOR2	29	T0	Maxwell	Paxgene	0.0411	75	1500	NVQ_Run037	0.108
cfDNA000076	PLA001825	PFP	D2_Roche_t0	0.005	TUBE2	DONOR2	29	T0	Maxwell	Roche	0.0306	75	1500	NVQ_Run051	0.144
cfDNA000077	PLA001836	PFP	D2_Biomatrica_t24	0.005	TUBE2	DONOR2	29	T24	Maxwell	Biomatrica	0.0147	75	1300	NVQ_Run037	TOO LOW
cfDNA000078	PLA001837	PFP	D2_DNA Streck_t24	0.005	TUBE2	DONOR2	29	T24	Maxwell	DNA Streck	0.0247	75	1300	NVQ_Run047	TOO LOW
cfDNA000079	PLA001838	PFP	D2_EDTA_t24	0.005	TUBE2	DONOR2	29	T24	Maxwell	EDTA	0.052	75	1500	NVQ_Run047	0.146
cfDNA000080	PLA001839	PFP	D2_Paxgene_t24	0.005	TUBE2	DONOR2	29	T24	Maxwell	Paxgene	0.035	75	1300	NVQ_Run051	0.248
cfDNA000081	PLA001840	PFP	D2_Roche_t24	0.005	TUBE2	DONOR2	29	T24	Maxwell	Roche	0.0099	75	1300	NVQ_Run047	0.202
cfDNA000082	PLA001851	PFP	D2_Biomatrica_t72	0.005	TUBE2	DONOR2	29	T72	Maxwell	Biomatrica	0.0155	75	1500	NVQ_Run051	TOO LOW
cfDNA000083	PLA001852	PFP	D2_DNA Streck_t72	0.005	TUBE2	DONOR2	29	T72	Maxwell	DNA Streck	0.0297	75	1500	NVQ_Run037	0.108
cfDNA000085	PLA001854	PFP	D2_Paxgene_t72	0.005	TUBE2	DONOR2	29	T72	Maxwell	Paxgene	0.0413	75	1500	NVQ_Run051	0.27
cfDNA000086	PLA001855	PFP	D2_Roche_t72	0.005	TUBE2	DONOR2	29	T72	Maxwell	Roche	0.0098	75	1500	NVQ_Run037	0.172
DNA032998	PLA001853	PFP	D2_EDTA_t72	0.005	TUBE2	DONOR2	29	T72	Maxwell	EDTA	0.1323	75	1500	NVQ_Run051	0.832
cfDNA000087	PLA001826	PFP	D3_Biomatrica_t0	0.005	TUBE3	DONOR3	24	T0	Maxwell	Biomatrica	0.035	75	1500	NVQ_Run047	TOO LOW
cfDNA000088	PLA001827	PFP	D3_DNA Streck_t0	0.005	TUBE3	DONOR3	24	T0	Maxwell	DNA Streck	0.0601	75	1500	NVQ_Run047	TOO LOW
cfDNA000089	PLA001828	PFP	D3_EDTA_t0	0.005	TUBE3	DONOR3	24	T0	Maxwell	EDTA	0.0889	75	1300	NVQ_Run037	TOO LOW
cfDNA000090	PLA001829	PFP	D3_Paxgene_t0	0.005	TUBE3	DONOR3	24	T0	Maxwell	Paxgene	0.0896	75	1500	NVQ_Run047	TOO LOW
cfDNA000091	PLA001830	PFP	D3_Roche_t0	0.005	TUBE3	DONOR3	24	T0	Maxwell	Roche	0.0386	75	1500	NVQ_Run047	TOO LOW
cfDNA000092	PLA001841	PFP	D3_Biomatrica_t24	0.005	TUBE3	DONOR3	24	T24	Maxwell	Biomatrica	0.0169	75	1300	NVQ_Run051	TOO LOW
cfDNA000093	PLA001842	PFP	D3_DNA Streck_t24	0.005	TUBE3	DONOR3	24	T24	Maxwell	DNA Streck	0.0654	75	1300	NVQ_Run037	TOO LOW
cfDNA000094	PLA001843	PFP	D3_EDTA_t24	0.005	TUBE3	DONOR3	24	T24	Maxwell	EDTA	0.1364	75	1500	NVQ_Run047	TOO LOW
cfDNA000095	PLA001844	PFP	D3_Paxgene_t24	0.005	TUBE3	DONOR3	24	T24	Maxwell	Paxgene	0.0845	75	1300	NVQ_Run051	0.152
cfDNA000096	PLA001845	PFP	D3_Roche_t24	0.005	TUBE3	DONOR3	24	T24	Maxwell	Roche	0.0315	75	1300	NVQ_Run047	TOO LOW
cfDNA000097	PLA001856	PFP	D3_Biomatrica_t72	0.005	TUBE3	DONOR3	24	T72	Maxwell	Biomatrica	0.0268	75	1500	NVQ_Run037	TOO LOW
cfDNA000098	PLA001857	PFP	D3_DNA Streck_t72	0.005	TUBE3	DONOR3	24	T72	Maxwell	DNA Streck	0.0276	75	1500	NVQ_Run051	TOO LOW
cfDNA000099	PLA001858	PFP	D3_EDTA_t72	0.005	TUBE3	DONOR3	24	T72	Maxwell	EDTA	0.3012	75	1500	NVQ_Run037	0.614
DNA027586	PLA001860	PFP	D3_Roche_t72	0.005	TUBE3	DONOR3	24	T72	Maxwell	Roche	0.0065	75	1500	NVQ_Run051	TOO LOW
DNA032997	PLA001859	PFP	D3_Paxgene_t72	0.005	TUBE3	DONOR3	24	T72	Maxwell	Paxgene	0.1295	75	1500	NVQ_Run051	0.128
